# HybPhaser: a workflow for the detection and phasing of hybrids in target capture datasets

**DOI:** 10.1101/2020.10.27.354589

**Authors:** Lars Nauheimer, Nicholas Weigner, Elizabeth Joyce, Darren Crayn, Charles Clarke, Katharina Nargar

**Author notes:** Author for correspondence: Lars Nauheimer.

## Abstract

**Premise of the study:** Hybrids contain divergent alleles that can confound phylogenetic analyses but can provide insights into reticulated evolution when identified and phased. We developed a workflow to detect hybrids in target capture datasets and phase reads into parental lineages using a similarity and phylogenetic framework.

**Methods:** We used Angiosperms353 target capture data for *Nepenthes* including known hybrids to test the novel workflow. Reference mapping was used to assess heterozygous sites across the dataset, detect hybrid accessions and paralogous genes. Hybrid samples were phased by mapping reads to multiple references and sorting reads according to similarity. Phased accessions were included in the phylogenetic framework.

**Results:** All known *Nepenthes* hybrids and nine more samples had high levels of heterozygous sites, reads associated with multiple divergent clades, and were phased into accessions resembling divergent haplotypes. Phylogenetic analysis including phased accessions increased clade support and confirmed parental lineages of hybrids.

**Discussion:** HybPhaser provides a novel approach to detect and phase hybrids in target capture datasets, which can provide insights into reticulations by revealing origins of hybrids and reduce conflicting signal leading to more robust phylogenetic analyses.
