## Appendix 7 - Phylogeny normal for "HybPhaser: a workflow for the detection and phasing of hybrids in target capture datasets"

### Sheet: for_MS
Accession	Short name	Basepairs	Bp of target [%]	Basepairs clean	Bp of target clean [%]	Paralogs for all	Paralogs for each	# Loci	Locus heterozygosity [%]	Allele divergence [%]
Nepenthes_angustifolia_ERR3712173	angustifolia	291298	100.9	270242	109.9	24	3	151	97.35	1.506
Nepenthes_ampullaria_x_gracilis_G08101	ampullaria x gracilis	441894	153	400056	162.7	24	8	275	97.09	1.223
Nepenthes_kampotiana_G07895	kampotiana 1	440586	152.5	399435	162.4	24	11	284	95.77	1.265
Nepenthes_rafflesiana_x_ampullaria_G08126	rafflesiana x ampullaria 1	424810	147.1	386986	157.3	24	7	280	95.71	0.979
Nepenthes_clipeata_x_ventricosa_G08106	clipeata x ventricosa	468685	162.3	424278	172.5	24	6	274	95.62	1.159
Nepenthes_ampullaria_x_rafflesiana_G08104	ampullaria x rafflesiana	454423	157.3	417129	169.6	24	12	277	95.31	1.053
Nepenthes_izumiae_x_ventricosa_G07866	izumiae x ventricosa	394144	136.5	359713	146.2	24	10	267	95.13	1.083
Nepenthes_gymnamphora_G07901	gymnamphora 2	144730	50.1	136463	55.5	24	0	78	94.87	0.423
Nepenthes_rafflesiana_x_ampullaria_ERR3662102	rafflesiana x ampullaria 2	584706	202.4	535631	217.8	24	12	277	94.58	1.242
Nepenthes_lowii_x_campanulata_G08109	lowii x campanulata	451830	156.4	410562	166.9	24	13	282	94.33	0.87
Nepenthes_bokorensis_x_ventricosa_G07899	bokorensis x ventricosa	139944	48.5	127329	51.8	24	2	98	93.88	1.123
Nepenthes_ampullaria_x_tobaica_G08098	ampullaria x tobaica	314306	108.8	289633	117.8	24	7	259	93.82	1.128
Nepenthes_truncata_x_ventricosa_G08105	truncata x ventricosa	310700	107.6	286291	116.4	24	4	258	92.64	1.069
Nepenthes_veitchii_x_eymae_G08108	veitchii x eymae	534053	184.9	487548	198.2	24	7	280	92.14	0.563
Nepenthes_bellii_G08102	bellii 1	317247	109.8	289177	117.6	24	7	257	91.44	1.21
Nepenthes_xiphioides_G07876	xiphioides 1	483298	167.3	436980	177.7	24	11	275	89.82	0.496
Nepenthes_rigidifolia_ERR3712180	rigidifolia	501658	173.7	456628	185.7	24	15	268	89.18	0.474
Nepenthes_veitchii_G08088	veitchii 1	419359	145.2	382266	155.4	24	10	277	87	0.393
Nepenthes_burkei_x_ventricosa_G07854	burkei x ventricosa 2	399549	138.3	363682	147.9	24	13	273	85.71	0.357
Nepenthes_bongso_G07898	bongso 1	320153	110.8	293294	119.2	24	9	257	85.21	0.429
Nepenthes_mirabilis_G08099	mirabilis 3	441486	152.9	401500	163.2	24	17	271	84.87	0.571
Nepenthes_mirabilis_G08094	mirabilis 2	423913	146.8	386664	157.2	24	15	268	84.33	0.569
Nepenthes_bicalcarata_x_ampullaria_G08132	bicalcarata x ampullaria	259379	89.8	236810	96.3	24	8	260	84.23	0.791
Nepenthes_sanguinea_G07858	sanguinea 1	408434	141.4	370059	150.5	24	12	274	83.94	0.437
Nepenthes_burkei_x_ventricosa_G07783	burkei x ventricosa 1	416431	144.2	378174	153.8	24	13	278	83.45	0.36
Nepenthes_sanguinea_ERR3662095	sanguinea 2	582558	201.7	527250	214.4	24	12	268	82.46	0.41
Nepenthes_lingulata_ERR3662078	lingulata	306573	106.1	285152	115.9	24	3	145	82.07	0.358
Nepenthes_burkei_x_ventricosa_G07877	burkei x ventricosa 3	361999	125.3	328941	133.7	24	20	265	81.51	0.323
Nepenthes_sp_BM-2019_ERR3712119	sp BM 209	363641	125.9	328477	133.5	24	10	221	81.45	0.31
Nepenthes_deaniana_ERR3712177	deaniana	324868	112.5	301591	122.6	24	11	153	81.05	0.387
Nepenthes_ampullaria_G07903	ampullaria 1	542205	187.7	496009	201.7	24	7	284	79.23	0.613
Nepenthes_mirabilis_var_echinostoma_G08131	mirabilis var echinostoma 1	354944	122.9	323178	131.4	24	11	272	79.04	0.497
Nepenthes_palawanensis_ERR3712010	palawanensis	258963	89.7	243818	99.1	24	11	134	78.36	0.302
Nepenthes_hemsleyana_ERR3662286	hemsleyana	530229	183.6	487135	198.1	24	14	276	77.9	0.458
Nepenthes_rafflesiana_G08127	rafflesiana 2	305609	105.8	276025	112.2	24	9	266	77.82	0.487
Nepenthes_reinwardtiana_G08133	reinwardtiana 2	281283	97.4	259164	105.4	24	8	260	77.31	0.514
Nepenthes_singalana_ERR3662303	singalana 2	450470	156	411020	167.1	24	13	259	77.22	0.317
Nepenthes_philippinensis_G07878	philippinensis 1	567377	196.4	514895	209.3	24	14	278	76.98	0.359
Nepenthes_ampullaria_ERR3659452	ampullaria 6	544351	188.5	500036	203.3	24	12	273	76.92	0.485
Nepenthes_sumagaya_ERR3712012	sumagaya	291759	101	271242	110.3	24	3	145	76.55	0.239
Nepenthes_bongso_ERR3662063	bongso 2	313063	108.4	289605	117.7	24	10	145	76.55	0.304
Nepenthes_mapuluensis_ERR3662087	mapuluensis	622376	215.5	566076	230.1	24	12	277	76.53	0.356
Nepenthes_ampullaria_G08134	ampullaria 3	452609	156.7	411326	167.2	24	9	280	76.07	0.51
Nepenthes_veitchii_ERR3662101	veitchii 3	304684	105.5	282048	114.7	24	5	141	75.89	0.349
Nepenthes_tobaica_ERR3662098	tobaica 3	265079	91.8	246558	100.2	24	10	140	75.71	0.288
Nepenthes_gymnamphora_G07893	gymnamphora 1	277318	96	251836	102.4	24	6	234	74.36	0.314
Nepenthes_ampullaria_G08093	ampullaria 2	442148	153.1	399891	162.6	24	9	282	73.76	0.481
Nepenthes_ramispina_ERR3662301	ramispina	614612	212.8	559797	227.6	24	16	268	73.51	0.324
Nepenthes_mikei_ERR3662089	mikei	326997	113.2	302564	123	24	6	147	73.47	0.261
Nepenthes_murudensis_ERR3662293	murudensis	292262	101.2	271230	110.3	24	5	146	73.29	0.329
Nepenthes_maxima_G07864	maxima 3	430949	149.2	392819	159.7	24	22	280	73.21	0.216
Nepenthes_macfarlanei_ERR3662290	macfarlanei	330841	114.5	308567	125.5	24	4	153	73.2	0.363
Nepenthes_dubia_ERR3657203	dubia	373061	129.2	338004	137.4	24	5	238	72.69	0.252
Nepenthes_merrilliana_G08089	merrilliana 1	401556	139	365659	148.7	24	12	274	72.63	0.224
Nepenthes_izumiae_G07891	izumiae 1	371470	128.6	339081	137.9	24	9	272	72.43	0.233
Nepenthes_hirsuta_ERR3662072	hirsuta	316444	109.6	293424	119.3	24	6	141	72.34	0.401
Nepenthes_tentaculata_G07885	tentaculata 1	431877	149.5	392183	159.4	24	7	281	71.89	0.334
Nepenthes_flava_G08119	flava 1	439343	152.1	400733	162.9	24	9	273	71.43	0.304
Nepenthes_reinwardtiana_G08100	reinwardtiana 1	484013	167.6	440027	178.9	24	7	272	71.32	0.552
Nepenthes_mindanaoensis_ERR3661609	mindanaoensis	326308	113	301956	122.8	24	5	149	71.14	0.212
Nepenthes_mira_ERR3662090	mira 2	349742	121.1	323982	131.7	24	8	145	71.03	0.249
Nepenthes_rhombicaulis_ERR3662302	rhombicaulis	549344	190.2	498607	202.7	24	10	262	70.61	0.231
Nepenthes_burkei_ERR3662065	burkei 2	301362	104.3	280608	114.1	24	3	141	70.21	0.236
Nepenthes_cornuta_ERR3712006	cornuta	542579	187.9	494630	201.1	24	6	265	70.19	0.215
Nepenthes_sibuyanensis_ERR3662096	sibuyanensis 2	529923	183.5	478858	194.7	24	4	244	70.08	0.163
Nepenthes_singalana_G07880	singalana 1	425873	147.5	387820	157.7	24	11	267	70.04	0.301
Nepenthes_ceciliae_ERR3662066	ceciliae	583004	201.9	529571	215.3	24	6	276	69.93	0.233
Nepenthes_tobaica_G07871	tobaica 1	401528	139	366968	149.2	24	12	263	69.58	0.287
Nepenthes_mirabilis_ERR3661611	mirabilis 13	302043	104.6	280686	114.1	24	9	147	69.39	0.345
Nepenthes_attenboroughii_G08117	attenboroughii 1	526849	182.4	478088	194.4	24	16	279	68.82	0.218
Nepenthes_alba_ERR3657192	alba	330013	114.3	308052	125.2	24	4	150	68.67	0.315
Nepenthes_ampullaria_G08137	ampullaria 4	409670	141.8	373786	152	24	6	275	68.36	0.51
Nepenthes_graciliflora_ERR3662284	graciliflora 2	538117	186.3	492465	200.2	24	10	271	68.27	0.207
Nepenthes_rafflesiana_ERR3657382	rafflesiana 3	314787	109	287102	116.7	24	7	215	67.91	0.268
Nepenthes_copelandii_G07883	copelandii 2	315452	109.2	284969	115.9	24	8	274	67.88	0.241
Nepenthes_rafflesiana_G08097	rafflesiana 1	434664	150.5	395773	160.9	24	8	270	67.78	0.358
Nepenthes_angasanensis_ERR3712174	angasanensis	544947	188.7	498968	202.9	24	11	275	67.64	0.235
Nepenthes_minima_ERR3662292	minima 2	316291	109.5	291138	118.4	24	8	151	67.55	0.148
Nepenthes_rafflesiana_ERR3662092	rafflesiana 5	567380	196.4	519898	211.4	24	9	264	67.42	0.352
Nepenthes_mirabilis_var_echinostoma_ERR3657204	mirabilis var echinostoma 2	580484	201	531393	216	24	5	279	67.38	0.436
Nepenthes_longifolia_ERR3662289	longifolia	290230	100.5	266023	108.2	24	5	149	67.11	0.243
Nepenthes_mollis_ERR3712179	mollis	458428	158.7	418603	170.2	24	11	263	66.54	0.307
Nepenthes_justinae_ERR3712099	justinae	448356	155.2	407843	165.8	24	6	248	66.53	0.154
Nepenthes_maxima_ERR3661607	maxima 9	323628	112.1	300646	122.2	24	12	149	66.44	0.186
Nepenthes_kongkandana_G07869	kongkandana 1	323605	112	293013	119.1	24	16	271	66.42	0.268
Nepenthes_neoguineensis_G08125	neoguineensis 1	350480	121.3	318673	129.6	24	10	270	66.3	0.236
Nepenthes_vogelii_G08110	vogelii 1	503915	174.5	458954	186.6	24	12	280	66.07	0.346
Nepenthes_jamban_ERR3662075	jamban	652752	226	594268	241.6	24	3	271	66.05	0.204
Nepenthes_philippinensis_ERR3662299	philippinensis 2	308529	106.8	288098	117.1	24	8	150	66	0.369
Nepenthes_izumiae_ERR3662287	izumiae 2	252158	87.3	233939	95.1	24	5	144	65.97	0.296
Nepenthes_mirabilis_ERR3662877	mirabilis 23	338947	117.4	312177	126.9	24	6	222	65.77	0.392
Nepenthes_tentaculata_ERR3662328	tentaculata 3	598075	207.1	536750	218.2	24	12	280	65.71	0.202
Nepenthes_copelandii_ERR3662279	copelandii 3	570762	197.6	520770	211.7	24	7	272	65.44	0.164
Nepenthes_graciliflora_ERR3661586	graciliflora 1	452460	156.7	413603	168.2	24	9	244	65.16	0.281
Nepenthes_zakriana_G08120	zakriana	330700	114.5	302019	122.8	24	7	275	65.09	0.315
Nepenthes_surigaoensis_ERR3662315	surigaoensis	504218	174.6	458798	186.5	24	10	269	65.06	0.197
Nepenthes_alata_G07886	alata 2	330083	114.3	299904	121.9	24	10	271	64.94	0.22
Nepenthes_veitchii_G08096	veitchii 2	444766	154	404894	164.6	24	3	270	64.81	0.321
Nepenthes_gracillima_ERR3662285	gracillima	588484	203.8	540596	219.8	24	3	281	64.77	0.293
Nepenthes_densiflora_ERR3662067	densiflora	279330	96.7	260353	105.9	24	8	147	64.63	0.249
Nepenthes_diatas_ERR3662280	diatas	333723	115.5	309130	125.7	24	8	155	64.52	0.226
Nepenthes_tomoriana_ERR3662330	tomoriana	204955	71	193988	78.9	24	7	132	64.39	0.253
Nepenthes_mirabilis_ERR3661610	mirabilis 12	569271	197.1	515965	209.8	24	13	260	64.23	0.306
Nepenthes_muluensis_ERR3657371	muluensis	312384	108.2	289803	117.8	24	4	147	63.95	0.258
Nepenthes_alata_G07767	alata 1	416079	144.1	378248	153.8	24	10	273	63.74	0.233
Nepenthes_spathulata_G07896	spathulata 1	340270	117.8	308491	125.4	24	14	271	63.1	0.225
Nepenthes_maxima_G07861	maxima 2	454412	157.3	411484	167.3	24	18	283	62.9	0.18
Nepenthes_hamata_ERR3657206	hamata 1	232116	80.4	216674	88.1	24	4	132	62.88	0.17
Nepenthes_ampullaria_ERR3660988	ampullaria 7	459459	159.1	421170	171.2	24	9	239	62.76	0.392
Nepenthes_beccariana_ERR3660989	beccariana	362851	125.6	330815	134.5	24	8	211	62.56	0.215
Nepenthes_glabrata_ERR3662070	glabrata	350075	121.2	323139	131.4	24	7	149	62.42	0.181
Nepenthes_aristolochioides_ERR3662061	aristolochioides	477494	165.3	432643	175.9	24	10	260	62.31	0.226
Nepenthes_attenboroughii_ERR3712098	attenboroughii 2	495196	171.5	448615	182.4	24	12	260	62.31	0.187
Nepenthes_platychila_ERR3662300	platychila	533705	184.8	492324	200.2	24	8	280	62.14	0.319
Nepenthes_talangensis_ERR3662326	talangensis 2	447579	155	405138	164.7	24	12	255	61.96	0.217
Nepenthes_mirabilis_var_globosa_G08128	mirabilis var globosa	337690	116.9	306705	124.7	24	10	273	61.9	0.364
Nepenthes_albomarginata_G08129	albomarginata 2	474950	164.4	429843	174.8	24	12	280	61.43	0.285
Nepenthes_jacquelineae_G07873	jacquelineae 1	417711	144.6	378465	153.9	24	8	269	61.34	0.193
Nepenthes_maxima_ERR3662875	maxima 11	286574	99.2	264050	107.4	24	10	144	61.11	0.122
Nepenthes_faizaliana_G08090	faizaliana 1	395647	137	363139	147.6	24	6	279	60.93	0.219
Nepenthes_minima_G07872	minima 1	486543	168.5	443177	180.2	24	13	281	60.85	0.17
Nepenthes_talangensis_G07888	talangensis 1	411154	142.4	372653	151.5	24	6	269	60.59	0.254
Nepenthes_petiolata_ERR3662091	petiolata 2	298037	103.2	279601	113.7	24	3	142	60.56	0.175
Nepenthes_macrophylla_ERR3662086	macrophylla	311432	107.8	289089	117.5	24	13	147	60.54	0.203
Nepenthes_mira_G07902	mira 1	151086	52.3	141857	57.7	24	5	81	60.49	0.188
Nepenthes_naga_ERR3662294	naga	496952	172.1	454483	184.8	24	7	267	60.3	0.223
Nepenthes_lowii_ERR3662085	lowii	331494	114.8	309603	125.9	24	6	147	59.86	0.315
Nepenthes_rafflesiana_ERR3657383	rafflesiana 4	380325	131.7	346447	140.9	24	7	236	59.75	0.318
Nepenthes_sibuyanensis_G08113	sibuyanensis 1	374806	129.8	340576	138.5	24	10	274	59.49	0.146
Nepenthes_reinwardtiana_ERR3662093	reinwardtiana 3	641190	222	582465	236.8	24	9	274	59.49	0.314
Nepenthes_gracilis_ERR3662283	gracilis 3	354081	122.6	325673	132.4	24	3	153	59.48	0.336
Nepenthes_tobaica_ERR3662099	tobaica 4	261357	90.5	239769	97.5	24	5	143	59.44	0.235
Nepenthes_copelandii_G07863	copelandii 1	233580	80.9	210692	85.7	24	3	239	59.41	0.174
Nepenthes_truncata_G08124	truncata 1	346920	120.1	317040	128.9	24	9	272	59.19	0.135
Nepenthes_eustachya_ERR3662068	eustachya	478600	165.7	433479	176.2	24	8	247	59.11	0.21
Nepenthes_smilesii_ERR3662924	smilesii 1	305914	105.9	280194	113.9	24	8	151	58.94	0.289
Nepenthes_eymae_G07887	eymae 1	340159	117.8	309319	125.8	24	16	271	58.67	0.157
Nepenthes_hispida_ERR3712007	hispida	335820	116.3	309282	125.7	24	5	147	58.5	0.147
Nepenthes_petiolata_G07881	petiolata 1	319455	110.6	287976	117.1	24	12	262	57.63	0.169
Nepenthes_gracilis_ERR3657205	gracilis 2	381970	132.3	342850	139.4	24	3	241	57.26	0.452
Nepenthes_maxima_ERR3661608	maxima 10	489277	169.4	448535	182.4	24	13	257	57.2	0.124
Nepenthes_kongkandana_ERR3662288	kongkandana 2	565087	195.7	517734	210.5	24	11	277	57.04	0.276
Nepenthes_bokorensis_ERR3662143	bokorensis 2	289547	100.3	269599	109.6	24	5	148	56.76	0.193
Nepenthes_thai_G07879	thai 1	429959	148.9	391182	159	24	11	273	56.41	0.252
Nepenthes_mirabilis_ERR3662929	mirabilis 25	544319	188.5	501180	203.8	24	9	266	56.02	0.27
Nepenthes_sp_Anipahan_ERR3712104	sp Anipaha	595885	206.3	540591	219.8	24	17	276	55.8	0.171
Nepenthes_faizaliana_ERR3662069	faizaliana 2	308965	107	287650	116.9	24	4	147	55.78	0.234
Nepenthes_jacquelineae_ERR3662074	jacquelineae 2	332177	115	306981	124.8	24	4	147	55.78	0.227
Nepenthes_bicalcarata_ERR3657202	bicalcarata 2	272467	94.3	253793	103.2	24	6	148	55.41	0.189
Nepenthes_ventricosa_G07860	ventricosa 1	336712	116.6	304582	123.8	24	6	264	55.3	0.168
Nepenthes_bellii_ERR3662062	bellii 2	297479	103	277953	113	24	5	145	55.17	0.204
Nepenthes_armin_ERR3712097	armin	385627	133.5	352737	143.4	24	12	237	54.43	0.202
Nepenthes_tobaica_G08122	tobaica 2	315178	109.1	286031	116.3	24	8	262	53.82	0.157
Nepenthes_smilesii_ERR3662925	smilesii 2	508506	176.1	462860	188.2	24	9	277	53.79	0.193
Nepenthes_danseri_ERR3672061	danseri	336467	116.5	308867	125.6	24	5	238	53.78	0.211
Nepenthes_peltata_ERR3662297	peltata	571015	197.7	520921	211.8	24	8	273	53.11	0.158
Nepenthes_eymae_ERR3662871	eymae 3	287540	99.6	268503	109.2	24	7	147	53.06	0.097
Nepenthes_papuana_ERR3657379	papuana	324853	112.5	296051	120.4	24	11	217	53	0.161
Nepenthes_maxima_ERR3661604	maxima 7	345502	119.6	315705	128.4	24	10	204	52.94	0.137
Nepenthes_andamana_ERR3662060	andamana	305606	105.8	284100	115.5	24	8	150	52.67	0.295
Nepenthes_spectabilis_ERR3657985	spectabilis 2	180378	62.5	167793	68.2	24	3	118	52.54	0.141
Nepenthes_boschiana_G07855	boschiana 1	455806	157.8	412736	167.8	24	10	282	52.13	0.166
Nepenthes_merrilliana_ERR3662291	merrilliana 2	511848	177.2	465928	189.4	24	4	263	52.09	0.147
Nepenthes_hamiguitanensis_ERR3657208	hamiguitanensis	407094	140.9	371686	151.1	24	6	244	52.05	0.134
Nepenthes_borneensis_G07870	borneensis	452870	156.8	413244	168	24	18	277	51.62	0.132
Nepenthes_pulchra_ERR3657381	pulchra	422210	146.2	388015	157.8	24	7	250	51.6	0.137
Nepenthes_pervillei_G08123	pervillei 1	385188	133.4	345585	140.5	24	18	274	51.46	0.188
Nepenthes_stenophylla_ERR3662305	stenophylla 2	534797	185.2	484569	197	24	10	279	51.25	0.213
Nepenthes_maxima_ERR3661602	maxima 6	515833	178.6	477456	194.1	24	11	265	50.19	0.115
Nepenthes_vogelii_ERR3672065	vogelii 2	301242	104.3	279349	113.6	24	9	226	50	0.189
Nepenthes_mirabilis_ERR3657198	mirabilis 10	330185	114.3	298052	121.2	24	1	219	49.32	0.192
Nepenthes_burkei_G07875	burkei 1	301850	104.5	275627	112.1	24	8	252	49.21	0.151
Nepenthes_mantalingajanensis_ERR3712101	mantalingajanensis	384043	133	346945	141.1	24	13	238	49.16	0.137
Nepenthes_stenophylla_G08115	stenophylla 1	409011	141.6	371954	151.2	24	11	275	49.09	0.188
Nepenthes_eymae_G08121	eymae 2	296382	102.6	269163	109.4	24	10	262	48.85	0.123
Nepenthes_benstonei_ERR3662142	benstonei 2	597471	206.9	546706	222.3	24	6	283	48.76	0.207
Nepenthes_tentaculata_ERR3662056	tentaculata 2	293070	101.5	271048	110.2	24	3	144	48.61	0.164
Nepenthes_kampotiana_ERR3657987	kampotiana 2	407297	141	369798	150.3	24	12	243	48.56	0.137
Nepenthes_treubiana_ERR3662100	treubiana 2	574515	198.9	518856	211	24	10	277	48.01	0.195
Nepenthes_leonardoi_ERR3712100	leonardoi	242806	84.1	226969	92.3	24	8	140	47.86	0.191
Nepenthes_alata_ERR3657191	alata 3	224531	77.7	203309	82.7	24	6	169	47.34	0.163
Nepenthes_bicalcarata_G08130	bicalcarata 1	239482	82.9	217993	88.6	24	6	248	47.18	0.234
Nepenthes_neoguineensis_ERR3662053	neoguineensis 3	239849	83	220344	89.6	24	5	153	47.06	0.151
Nepenthes_gracilis_G08091	gracilis 1	499221	172.8	453702	184.5	24	2	285	47.02	0.288
Nepenthes_mirabilis_G08086	mirabilis 1	429384	148.7	388937	158.1	24	14	280	46.79	0.147
Nepenthes_tenuis_ERR3662329	tenuis	536262	185.7	486405	197.8	24	7	270	46.67	0.154
Nepenthes_chang_ERR3712005	chang	297333	102.9	275231	111.9	24	5	144	46.53	0.156
Nepenthes_campanulata_ERR3662145	campanulata 2	554390	191.9	502491	204.3	24	5	274	46.35	0.102
Nepenthes_maxima_G08107	maxima 5	536811	185.9	486393	197.8	24	16	281	46.26	0.124
Nepenthes_ephippiata_G07857	ephippiata 1	489803	169.6	444758	180.8	24	5	278	45.32	0.192
Nepenthes_robcantleyi_G08111	robcantleyi 1	142630	49.4	134745	54.8	24	4	78	44.87	0.08
Nepenthes_masoalensis_ERR3662088	masoalensis	700047	242.4	625643	254.4	24	11	285	44.21	0.118
Nepenthes_maxima_G07859	maxima 1	499338	172.9	454515	184.8	24	14	279	44.09	0.112
Nepenthes_inermis_ERR3662073	inermis	330593	114.5	304481	123.8	24	2	143	44.06	0.119
Nepenthes_robcantleyi_ERR3712181	robcantleyi 2	516997	179	473887	192.7	24	9	275	44	0.072
Nepenthes_flava_ERR3712178	flava 2	485472	168.1	440341	179	24	2	258	43.41	0.146
Nepenthes_suratensis_ERR3712013	suratensis	582894	201.8	527771	214.6	24	5	272	43.38	0.194
Nepenthes_thorelii_ERR3662097	thorelii	319430	110.6	296914	120.7	24	6	144	43.06	0.128
Nepenthes_bokorensis_G07856	bokorensis 1	271742	94.1	245746	99.9	24	10	243	42.8	0.145
Nepenthes_maxima_G08103	maxima 4	451958	156.5	411860	167.4	24	13	275	42.55	0.119
Nepenthes_khasiana_G07874	khasiana 1	597798	207	535490	217.7	24	17	282	42.55	0.114
Nepenthes_rowaniae_G05999	rowaniae 1	416358	144.2	380448	154.7	24	10	279	42.29	0.138
Nepenthes_tenax_G06000	tenax 1	426282	147.6	387362	157.5	24	15	284	42.25	0.131
Nepenthes_sp_adrianii_ERR3712004	sp adrianii	401979	139.2	359696	146.2	24	4	228	42.11	0.147
Nepenthes_biak_ERR3712175	biak	434124	150.3	392362	159.5	24	10	257	41.63	0.079
Nepenthes_boschiana_x_glandulifera_G07862	boschiana x glandulifera	145871	50.5	130469	53	24	8	207	41.55	0.281
Nepenthes_northiana_ERR3662295	northiana 2	521301	180.5	472098	191.9	24	4	275	41.09	0.108
Nepenthes_ovata_G08118	ovata 1	141151	48.9	133262	54.2	24	2	76	40.79	0.097
Nepenthes_glandulifera_ERR3662282	glandulifera 2	483861	167.5	443456	180.3	24	7	266	40.6	0.191
Nepenthes_boschiana_ERR3662144	boschiana 3	535151	185.3	491350	199.8	24	3	274	39.78	0.148
Nepenthes_sp_calcicola_G08235	calcicola	299367	103.7	272228	110.7	24	9	276	39.13	0.182
Nepenthes_mirabilis_ERR3661618	mirabilis 18	261019	90.4	237765	96.7	24	1	174	39.08	0.191
Nepenthes_parvula_G08248	parvula 2	344808	119.4	310216	126.1	24	14	275	38.91	0.103
Nepenthes_benstonei_G07897	benstonei 1	451408	156.3	410912	167.1	24	5	278	38.85	0.191
Nepenthes_insignis_ERR3661587	insignis	291246	100.8	272667	110.9	24	3	147	38.78	0.053
Nepenthes_mirabilis_ERR3657199	mirabilis 11	392061	135.7	356504	144.9	24	4	249	38.15	0.171
Nepenthes_mirabilis_ERR3672063	mirabilis 26	258478	89.5	235011	95.5	24	3	208	37.98	0.195
Nepenthes_macrovulgaris_ERR3657988	macrovulgaris	434162	150.3	393118	159.8	24	4	242	37.6	0.133
Nepenthes_rajah_G08114	rajah 1	572347	198.2	514992	209.4	24	6	283	37.46	0.083
Nepenthes_northiana_G08135	northiana 1	410786	142.2	375406	152.6	24	7	276	37.32	0.087
Nepenthes_spathulata_G08116	spathulata 2	334329	115.8	303389	123.3	24	5	263	37.26	0.155
Nepenthes_distillatoria_ERR3662281	distillatoria	625669	216.6	565753	230	24	16	280	36.79	0.105
Nepenthes_edwardsiana_ERR3660991	edwardsiana	238145	82.5	219346	89.2	24	2	137	36.5	0.125
Nepenthes_ampullaria_ERR3662930	ampullaria 8	442597	153.2	403521	164.1	24	2	250	36.4	0.181
Nepenthes_chaniana_G07882	chaniana 1	423510	146.6	388058	157.8	24	7	274	36.13	0.127
Nepenthes_glandulifera_G07830	glandulifera 1	505055	174.9	456642	185.7	24	6	281	35.94	0.154
Nepenthes_burbidgeae_ERR3662064	burbidgeae	352492	122	326243	132.6	24	7	151	35.76	0.106
Nepenthes_treubiana_ERR3657197	treubiana 1	459461	159.1	418924	170.3	24	8	250	35.6	0.142
Nepenthes_mirabilis_ERR3661620	mirabilis 20	510182	176.6	465986	189.5	24	7	271	35.42	0.19
Nepenthes_mirabilis_ERR3661621	mirabilis 21	498052	172.4	454752	184.9	24	4	261	35.25	0.167
Nepenthes_mirabilis_ERR3661616	mirabilis 16	478584	165.7	438046	178.1	24	9	254	35.04	0.138
Nepenthes_campanulata_G08136	campanulata 1	380433	131.7	345112	140.3	24	6	270	34.81	0.095
Nepenthes_spathulata_ERR3662304	spathulata 3	229295	79.4	212790	86.5	24	5	130	34.62	0.107
Nepenthes_albomarginata_ERR3662876	albomarginata 4	544048	188.4	499339	203	24	6	268	34.33	0.133
Nepenthes_maxima_ERR3661605	maxima 8	286725	99.3	264049	107.4	24	5	143	34.27	0.045
Nepenthes_khasiana_ERR3662076	khasiana 2	326104	112.9	296512	120.6	24	9	155	34.19	0.088
Nepenthes_mirabilis_ERR3661615	mirabilis 15	217978	75.5	196629	79.9	24	3	153	33.99	0.203
Nepenthes_truncata_ERR3662057	truncata 2	410249	142	375277	152.6	24	7	242	33.47	0.054
Nepenthes_hamata_ERR3657207	hamata 2	226906	78.6	209835	85.3	24	4	133	33.08	0.059
Nepenthes_bicalcarata_ERR3672060	bicalcarata 4	246352	85.3	223946	91	24	5	194	32.99	0.127
Nepenthes_mirabilis_ERR3661613	mirabilis 14	339034	117.4	307712	125.1	24	5	223	32.74	0.18
Nepenthes_ventricosa_G07865	ventricosa 2	410356	142.1	372862	151.6	24	3	272	32.35	0.097
Nepenthes_albomarginata_G08095	albomarginata 1	430965	149.2	391780	159.3	24	5	264	32.2	0.146
Nepenthes_mirabilis_ERR3661619	mirabilis 19	300212	103.9	273531	111.2	24	4	199	32.16	0.178
Nepenthes_spectabilis_G07890	spectabilis 1	478373	165.6	434440	176.6	24	6	275	31.64	0.088
Nepenthes_rowaniae_ERR3662094	rowaniae 6	237674	82.3	218800	89	24	3	133	31.58	0.143
Nepenthes_villosa_ERR3662058	villosa	299803	103.8	277974	113	24	6	147	31.29	0.101
Nepenthes_ovata_ERR3662296	ovata 2	305629	105.8	286353	116.4	24	3	147	31.29	0.089
Nepenthes_chaniana_ERR3662277	chaniana 2	522591	180.9	479946	195.1	24	7	275	31.27	0.136
Nepenthes_klossii_ERR3661588	klossii	277501	96.1	253606	103.1	24	2	138	31.16	0.041
Nepenthes_gymnamphora_ERR3662071	gymnamphora 3	571667	197.9	519243	211.1	24	12	259	30.5	0.069
Nepenthes_mirabilis_ERR3661622	mirabilis 22	260995	90.4	242311	98.5	24	2	139	30.22	0.107
Nepenthes_tenax_G08242	tenax 5	478750	165.8	432671	175.9	24	6	284	29.93	0.123
Nepenthes_ampullaria_ERR3657200	ampullaria 5	437815	151.6	398317	161.9	24	4	259	29.73	0.184
Nepenthes_gymnamphora_ERR3662923	gymnamphora 4	296857	102.8	274946	111.8	24	3	145	28.97	0.059
Nepenthes_micramphora_ERR3657989	micramphora	449827	155.7	412106	167.5	24	4	253	28.85	0.066
Nepenthes_pervillei_ERR3657380	pervillei 2	259031	89.7	237274	96.5	24	7	141	28.37	0.105
Nepenthes_mirabilis_ERR3661617	mirabilis 17	225620	78.1	207418	84.3	24	4	153	28.1	0.121
Nepenthes_boschiana_G08112	boschiana 2	402475	139.4	368523	149.8	24	4	274	28.1	0.101
Nepenthes_rajah_ERR3657984	rajah 2	253886	87.9	237325	96.5	24	1	139	28.06	0.046
Nepenthes_pitopangii_ERR3712011	pitopangii	326444	113	299785	121.9	24	2	145	27.59	0.075
Nepenthes_rowaniae_G08239	rowaniae 4	288486	99.9	261577	106.3	24	5	276	27.54	0.129
Nepenthes_neoguineensis_ERR3657378	neoguineensis 2	172812	59.8	157393	64	24	4	152	26.97	0.058
Nepenthes_mirabilis_ERR3662928	mirabilis 24	278810	96.5	258466	105.1	24	1	141	26.95	0.109
Nepenthes_tenax_ERR3662327	tenax 3	477352	165.3	434779	176.8	24	3	261	26.82	0.106
Nepenthes_bicalcarata_ERR3660990	bicalcarata 3	388282	134.4	346335	140.8	24	5	219	26.48	0.116
Nepenthes_madagascariensis_ERR3672062	madagascariensis	327033	113.2	296421	120.5	24	5	242	26.45	0.1
Nepenthes_rowaniae_G08234	rowaniae 3	337151	116.7	306856	124.8	24	2	273	26.37	0.122
Nepenthes_tenax_G08238	tenax 2	290194	100.5	261962	106.5	24	1	276	25.72	0.109
Nepenthes_mirabilis_G08237	mirabilis 5	274979	95.2	250811	102	24	3	271	25.46	0.098
Nepenthes_ventricosa_ERR3672064	ventricosa 3	279507	96.8	254592	103.5	24	5	209	25.36	0.074
Nepenthes_tenax_G08243	tenax 4	470862	163	428846	174.4	24	2	279	25.09	0.103
Nepenthes_mirabilis_G08236	mirabilis 4	282734	97.9	257104	104.5	24	8	274	24.45	0.108
Nepenthes_mirabilis_G08244	mirabilis 6	420202	145.5	383573	155.9	24	5	281	24.2	0.084
Nepenthes_mirabilis_G08245	mirabilis 7	507412	175.7	462355	188	24	4	280	23.57	0.086
Nepenthes_rowaniae_G08249	rowaniae 5	386720	133.9	349966	142.3	24	2	280	22.5	0.098
Nepenthes_rowaniae_G08241	rowaniae 6	333896	115.6	304279	123.7	24	0	267	22.47	0.101
Nepenthes_parvula_G08240	parvula 1	271439	94	247772	100.7	24	3	276	22.46	0.119
Nepenthes_albomarginata_ERR3657194	albomarginata 3	341164	118.1	315527	128.3	24	3	229	21.4	0.056
Nepenthes_thai_ERR3657986	thai 2	164329	56.9	150926	61.4	24	0	116	19.83	0.081
Nepenthes_monticola_ERR3712102	monticola	212632	73.6	191974	78.1	24	5	180	19.44	0.059
Nepenthes_mirabilis_G08247	mirabilis 9	403867	139.8	366746	149.1	24	3	272	17.65	0.077
Nepenthes_xiphioides_ERR3662331	xiphioides 2	560701	194.1	508467	206.7	24	6	268	17.54	0.046
Nepenthes_kerrii_ERR3712008	kerrii	404949	140.2	370958	150.8	24	1	232	17.24	0.074
Nepenthes_mirabilis_G08246	mirabilis 8	410047	142	373878	152	24	3	277	16.25	0.05
Nepenthes_rowaniae_G08233	rowaniae 2	204553	70.8	184053	74.8	24	3	247	16.19	0.139
Nepenthes_oblanceolata_ERR3712103	oblanceolata	254970	88.3	229819	93.4	24	5	180	12.78	0.025
Nepenthes_ephippiata_G07900	ephippiata 2	380636	131.8	343969	139.8	24	2	243	11.52	0.036
Nepenthes_clipeata_ERR3662278	clipeata	288527	99.9	266398	108.3	24	0	144	10.42	0.059
Nepenthes_ephippiata_ERR3660992	ephippiata 3	401250	138.9	368571	149.8	24	4	252	10.32	0.059
